# Actinomycin D and bortezomib disrupt protein homeostasis in Wilms tumor

**DOI:** 10.1101/2024.06.11.598518

**Authors:** Patricia D.B. Tiburcio, Kenian Chen, Lin Xu, Kenneth S. Chen

**Author notes:** Correspondence: Kenneth S. Chen, UT Southwestern Medical Center, 5323 Harry Hines Blvd., Dallas, TX 75390.

## Abstract

Wilms tumor is the most common kidney cancer in children, and diffuse anaplastic Wilms tumor is the most chemoresistant histological subtype. Here, we explore how Wilms tumor cells evade the common chemotherapeutic drug actinomycin D, which inhibits ribosomal RNA biogenesis. Using ribosome profiling, protein arrays, and a genome-wide knockout screen, we describe how actinomycin D disrupts protein homeostasis and blocks cell cycle progression. We found that, when ribosomal capacity is limited by actinomycin D treatment, anaplastic Wilms tumor cells preferentially translate proteasome components and upregulate proteasome activity. Based on these findings, we tested whether the proteasome inhibitor bortezomib sensitizes cells to actinomycin D treatment. Indeed, we found that the combination induces apoptosis both *in vitro* and *in vivo* and prolongs survival in xenograft models. Lastly, we show that increased levels of proteasome components are associated with anaplastic histology and worse prognosis in Wilms tumor patients. In sum, maintaining protein homeostasis is critical for Wilms tumor proliferation, and it can be therapeutically disrupted by blocking protein synthesis or turnover.
