## Supplementary Table S2 for "Actinomycin D and bortezomib disrupt protein homeostasis in Wilms tumor"

### Sheet: KEGG TE 6h
pathway	pval	padj	log2err	ES	NES
KEGG_RIBOSOME	3.11756e-06	0.000180818	0.627257	0.491826	2.20219
KEGG_PARKINSONS_DISEASE	0.00252546	0.0732385	0.431708	0.434542	1.78285
KEGG_PROTEASOME	0.0309629	0.319259	0.352488	0.44986	1.58116
KEGG_OXIDATIVE_PHOSPHORYLATION	0.0330268	0.319259	0.321776	0.375225	1.51899
KEGG_NATURAL_KILLER_CELL_MEDIATED_CYTOTOXICITY	0.0316786	0.319259	0.321776	0.465608	1.51794
KEGG_ANTIGEN_PROCESSING_AND_PRESENTATION	0.097561	0.494787	0.271289	0.425822	1.36974
KEGG_CARDIAC_MUSCLE_CONTRACTION	0.0970149	0.494787	0.282013	0.39593	1.3239
KEGG_GLIOMA	0.121771	0.494787	0.248911	0.390908	1.30574
KEGG_ADHERENS_JUNCTION	0.111111	0.494787	0.276501	0.340862	1.29041
KEGG_TIGHT_JUNCTION	0.127962	0.494787	0.276501	0.305025	1.24669
KEGG_ALZHEIMERS_DISEASE	0.127962	0.494787	0.276501	0.303993	1.24247
KEGG_WNT_SIGNALING_PATHWAY	0.170507	0.581729	0.234393	0.295188	1.20055
KEGG_PATHOGENIC_ESCHERICHIA_COLI_INFECTION	0.262963	0.740471	0.165657	0.326871	1.12886
KEGG_TGF_BETA_SIGNALING_PATHWAY	0.32963	0.83124	0.146416	0.315545	1.08974
KEGG_FC_GAMMA_R_MEDIATED_PHAGOCYTOSIS	0.358209	0.865672	0.140406	0.313589	1.06719
KEGG_HUNTINGTONS_DISEASE	0.276923	0.740471	0.191892	0.244563	1.06676
KEGG_LEUKOCYTE_TRANSENDOTHELIAL_MIGRATION	0.388679	0.867054	0.135002	0.289745	1.02593
KEGG_NEUROTROPHIN_SIGNALING_PATHWAY	0.491071	0.918456	0.130106	0.255067	0.978165
KEGG_ENDOCYTOSIS	0.551402	0.918456	0.125033	0.225606	0.953726
KEGG_T_CELL_RECEPTOR_SIGNALING_PATHWAY	0.559701	0.918456	0.10882	0.278123	0.929975
KEGG_OOCYTE_MEIOSIS	0.648148	0.918456	0.113313	0.220065	0.902891
KEGG_ERBB_SIGNALING_PATHWAY	0.630597	0.918456	0.101351	0.266875	0.892365
KEGG_NON_SMALL_CELL_LUNG_CANCER	0.630662	0.918456	0.0972151	0.275211	0.88527
KEGG_VASCULAR_SMOOTH_MUSCLE_CONTRACTION	0.649254	0.918456	0.0995791	0.254416	0.865818
KEGG_CELL_CYCLE	0.800948	0.937734	0.101351	0.192985	0.838172
KEGG_CHRONIC_MYELOID_LEUKEMIA	0.753731	0.937734	0.0908241	0.245378	0.820484
KEGG_B_CELL_RECEPTOR_SIGNALING_PATHWAY	0.85906	0.94863	0.077884	0.219592	0.705692
KEGG_ECM_RECEPTOR_INTERACTION	0.975376	0.987745	0.0289981	-0.195992	-0.568682
KEGG_FOCAL_ADHESION	0.987745	0.987745	0.0224414	-0.165504	-0.591746
KEGG_JAK_STAT_SIGNALING_PATHWAY	0.945758	0.979535	0.031349	-0.222715	-0.634358
KEGG_GAP_JUNCTION	0.938692	0.979535	0.0307037	-0.220478	-0.644909
KEGG_GNRH_SIGNALING_PATHWAY	0.866852	0.94863	0.0353911	-0.251786	-0.712769
KEGG_PHOSPHATIDYLINOSITOL_SIGNALING_SYSTEM	0.854369	0.94863	0.036073	-0.25578	-0.724074
KEGG_PATHWAYS_IN_CANCER	0.920522	0.979535	0.0245678	-0.191875	-0.724621
KEGG_HYPERTROPHIC_CARDIOMYOPATHY_HCM	0.808392	0.937734	0.0390355	-0.270773	-0.75446
KEGG_PROSTATE_CANCER	0.807902	0.937734	0.0378488	-0.259519	-0.765084
KEGG_AXON_GUIDANCE	0.793566	0.937734	0.0379271	-0.24881	-0.774048
KEGG_CALCIUM_SIGNALING_PATHWAY	0.767568	0.937734	0.0398407	-0.257934	-0.788098
KEGG_GLYCOLYSIS_GLUCONEOGENESIS	0.782247	0.937734	0.0401661	-0.27917	-0.790288
KEGG_DILATED_CARDIOMYOPATHY	0.697674	0.937734	0.0447749	-0.289151	-0.838987
KEGG_INSULIN_SIGNALING_PATHWAY	0.679537	0.937734	0.0431902	-0.267215	-0.8703
KEGG_MELANOGENESIS	0.641168	0.918456	0.049391	-0.305584	-0.870391
KEGG_SMALL_CELL_LUNG_CANCER	0.635501	0.918456	0.0486034	-0.29183	-0.900826
KEGG_UBIQUITIN_MEDIATED_PROTEOLYSIS	0.640605	0.918456	0.0449543	-0.256538	-0.900912
KEGG_P53_SIGNALING_PATHWAY	0.605191	0.918456	0.0512184	-0.304018	-0.907342
KEGG_MAPK_SIGNALING_PATHWAY	0.594796	0.918456	0.0475434	-0.262615	-0.933646
KEGG_CHEMOKINE_SIGNALING_PATHWAY	0.563686	0.918456	0.0541201	-0.304711	-0.940589
KEGG_VIRAL_MYOCARDITIS	0.5	0.918456	0.0619763	-0.354546	-0.970257
KEGG_PROGESTERONE_MEDIATED_OOCYTE_MATURATION	0.427408	0.918137	0.0673624	-0.336317	-1.02218
KEGG_APOPTOSIS	0.377254	0.867054	0.0747385	-0.380268	-1.07648
KEGG_LYSOSOME	0.280868	0.740471	0.0894367	-0.375407	-1.14099
KEGG_REGULATION_OF_ACTIN_CYTOSKELETON	0.253468	0.740471	0.0911073	-0.326464	-1.14648
KEGG_ARRHYTHMOGENIC_RIGHT_VENTRICULAR_CARDIOMYOPATHY_ARVC	0.211172	0.680442	0.10673	-0.412696	-1.20716
KEGG_VIBRIO_CHOLERAE_INFECTION	0.140903	0.510773	0.135002	-0.452446	-1.31279
KEGG_PURINE_METABOLISM	0.120936	0.494787	0.142901	-0.409834	-1.31636
KEGG_SPLICEOSOME	0.0706456	0.494787	0.184706	-0.363637	-1.32365
KEGG_PYRIMIDINE_METABOLISM	0.0965147	0.494787	0.164406	-0.430967	-1.34074
KEGG_RNA_DEGRADATION	0.0175353	0.319259	0.352488	-0.513374	-1.57796

### Sheet: KEGG TE 72h
pathway	pval	padj	log2err	ES	NES
KEGG_RIBOSOME	2.9e-15	2.87e-13	1.00732	0.733069	2.24076
KEGG_VIBRIO_CHOLERAE_INFECTION	0.00704455	0.182791	0.407018	0.59916	1.59807
KEGG_PROTEASOME	0.00785445	0.182791	0.38073	0.582483	1.59572
KEGG_VASOPRESSIN_REGULATED_WATER_REABSORPTION	0.0156489	0.182791	0.352488	0.588555	1.56018
KEGG_ANTIGEN_PROCESSING_AND_PRESENTATION	0.0123177	0.182791	0.38073	0.571613	1.53884
KEGG_FC_GAMMA_R_MEDIATED_PHAGOCYTOSIS	0.0107198	0.182791	0.38073	0.526806	1.50671
KEGG_CELL_ADHESION_MOLECULES_CAMS	0.015258	0.182791	0.38073	0.526537	1.50312
KEGG_LYSOSOME	0.00575223	0.182791	0.407018	0.497519	1.4955
KEGG_AMYOTROPHIC_LATERAL_SCLEROSIS_ALS	0.0218163	0.215982	0.352488	0.593823	1.49016
KEGG_VASCULAR_SMOOTH_MUSCLE_CONTRACTION	0.0166174	0.182791	0.352488	0.524206	1.48196
KEGG_N_GLYCAN_BIOSYNTHESIS	0.0283533	0.241891	0.282013	0.54229	1.4599
KEGG_AMINO_SUGAR_AND_NUCLEOTIDE_SUGAR_METABOLISM	0.0317634	0.241891	0.266351	0.547648	1.45174
KEGG_NUCLEOTIDE_EXCISION_REPAIR	0.0309735	0.241891	0.271289	0.550832	1.45043
KEGG_PATHOGENIC_ESCHERICHIA_COLI_INFECTION	0.0573248	0.405369	0.191892	0.496823	1.38772
KEGG_CARDIAC_MUSCLE_CONTRACTION	0.0618221	0.408026	0.186433	0.506529	1.38322
KEGG_CYTOKINE_CYTOKINE_RECEPTOR_INTERACTION	0.0669456	0.414226	0.175204	0.477554	1.36584
KEGG_P53_SIGNALING_PATHWAY	0.0774947	0.414533	0.16318	0.484132	1.35227
KEGG_PARKINSONS_DISEASE	0.0770021	0.414533	0.160801	0.443863	1.32392
KEGG_PEROXISOME	0.100742	0.498674	0.141225	0.472889	1.31961
KEGG_GLYCEROPHOSPHOLIPID_METABOLISM	0.108974	0.513736	0.135741	0.472304	1.30797
KEGG_LEUKOCYTE_TRANSENDOTHELIAL_MIGRATION	0.145682	0.603144	0.113313	0.439435	1.26239
KEGG_REGULATION_OF_ACTIN_CYTOSKELETON	0.0795569	0.414533	0.156312	0.405959	1.25648
KEGG_LEISHMANIA_INFECTION	0.198851	0.636761	0.0999277	0.515073	1.25466
KEGG_CALCIUM_SIGNALING_PATHWAY	0.125	0.5625	0.123257	0.424015	1.25008
KEGG_FATTY_ACID_METABOLISM	0.183066	0.636761	0.104733	0.505855	1.24953
KEGG_EPITHELIAL_CELL_SIGNALING_IN_HELICOBACTER_PYLORI_INFECTION	0.191558	0.636761	0.09855	0.451571	1.23708
KEGG_CHRONIC_MYELOID_LEUKEMIA	0.171579	0.636761	0.103576	0.437265	1.23617
KEGG_MELANOMA	0.212254	0.636761	0.0931455	0.460821	1.2291
KEGG_BASAL_TRANSCRIPTION_FACTORS	0.203579	0.636761	0.0968878	0.482248	1.22651
KEGG_TOLL_LIKE_RECEPTOR_SIGNALING_PATHWAY	0.211538	0.636761	0.0919686	0.44175	1.22336
KEGG_AXON_GUIDANCE	0.146217	0.603144	0.111918	0.405151	1.22092
KEGG_TIGHT_JUNCTION	0.156442	0.619509	0.107554	0.401884	1.21108
KEGG_PURINE_METABOLISM	0.191161	0.636761	0.0956031	0.396159	1.18524
KEGG_GLYCEROLIPID_METABOLISM	0.268456	0.694823	0.0813027	0.462123	1.17533
KEGG_PYRIMIDINE_METABOLISM	0.241415	0.676411	0.0831291	0.40661	1.17109
KEGG_HEDGEHOG_SIGNALING_PATHWAY	0.286192	0.694823	0.0776799	0.448151	1.16429
KEGG_ALZHEIMERS_DISEASE	0.231084	0.672862	0.0845557	0.382645	1.1531
KEGG_OXIDATIVE_PHOSPHORYLATION	0.265285	0.694823	0.077884	0.389793	1.14383
KEGG_HUNTINGTONS_DISEASE	0.245968	0.676411	0.08042	0.366593	1.12956
KEGG_INSULIN_SIGNALING_PATHWAY	0.280933	0.694823	0.0738053	0.369159	1.12153
KEGG_GLIOMA	0.339744	0.751283	0.0668966	0.40376	1.11815
KEGG_LONG_TERM_DEPRESSION	0.353779	0.751283	0.0661326	0.421086	1.11624
KEGG_NEUROTROPHIN_SIGNALING_PATHWAY	0.287755	0.694823	0.0728939	0.368494	1.11406
KEGG_PPAR_SIGNALING_PATHWAY	0.353206	0.751283	0.0675189	0.442922	1.11149
KEGG_GLYCOLYSIS_GLUCONEOGENESIS	0.366412	0.751283	0.0642141	0.410666	1.10556
KEGG_ARGININE_AND_PROLINE_METABOLISM	0.387025	0.751283	0.0628004	0.43205	1.09884
KEGG_VALINE_LEUCINE_AND_ISOLEUCINE_DEGRADATION	0.374713	0.751283	0.0656814	0.451056	1.09872
KEGG_APOPTOSIS	0.368697	0.751283	0.0621124	0.384648	1.09083
KEGG_MELANOGENESIS	0.365524	0.751283	0.0619763	0.378059	1.0862
KEGG_SMALL_CELL_LUNG_CANCER	0.360332	0.751283	0.0626618	0.373723	1.0819
KEGG_NATURAL_KILLER_CELL_MEDIATED_CYTOTOXICITY	0.384289	0.751283	0.0606404	0.386736	1.08022
KEGG_RENAL_CELL_CARCINOMA	0.422386	0.787384	0.0559429	0.376318	1.05793
KEGG_ADIPOCYTOKINE_SIGNALING_PATHWAY	0.450108	0.795727	0.0542316	0.383027	1.04596
KEGG_MAPK_SIGNALING_PATHWAY	0.3998	0.761157	0.0560596	0.332597	1.03902
KEGG_GAP_JUNCTION	0.458246	0.795902	0.0516356	0.362069	1.0375
KEGG_ADHERENS_JUNCTION	0.437435	0.787384	0.0533478	0.354838	1.03566
KEGG_WNT_SIGNALING_PATHWAY	0.472672	0.80492	0.048799	0.332295	1.01668
KEGG_ERBB_SIGNALING_PATHWAY	0.49477	0.80492	0.048215	0.351907	1.0046
KEGG_B_CELL_RECEPTOR_SIGNALING_PATHWAY	0.494168	0.80492	0.0488971	0.358929	1.0016
KEGG_PATHWAYS_IN_CANCER	0.504496	0.80492	0.0452247	0.31291	0.997526
KEGG_PANCREATIC_CANCER	0.515376	0.80492	0.0469759	0.354873	0.990281
KEGG_CHEMOKINE_SIGNALING_PATHWAY	0.530928	0.80492	0.0443293	0.334413	0.987863
KEGG_NON_SMALL_CELL_LUNG_CANCER	0.52603	0.80492	0.04707	0.360938	0.985641
KEGG_NEUROACTIVE_LIGAND_RECEPTOR_INTERACTION	0.535011	0.80492	0.0466948	0.366794	0.978309
KEGG_RNA_POLYMERASE	0.536613	0.80492	0.0486034	0.390765	0.965241
KEGG_GNRH_SIGNALING_PATHWAY	0.580882	0.83543	0.0410713	0.336452	0.954152
KEGG_MTOR_SIGNALING_PATHWAY	0.571429	0.83543	0.0435378	0.352596	0.949225
KEGG_PROSTATE_CANCER	0.587992	0.83543	0.0398407	0.324781	0.944773
KEGG_LONG_TERM_POTENTIATION	0.590708	0.83543	0.0426734	0.353355	0.930441
KEGG_SPLICEOSOME	0.665323	0.855415	0.0327971	0.298262	0.919013
KEGG_JAK_STAT_SIGNALING_PATHWAY	0.628661	0.852568	0.0372254	0.320656	0.915386
KEGG_INOSITOL_PHOSPHATE_METABOLISM	0.617647	0.852568	0.0399219	0.337826	0.914458
KEGG_OOCYTE_MEIOSIS	0.643737	0.852857	0.0352404	0.304995	0.911819
KEGG_FC_EPSILON_RI_SIGNALING_PATHWAY	0.626949	0.852568	0.0402478	0.349762	0.908675
KEGG_ENDOMETRIAL_CANCER	0.646104	0.852857	0.0375363	0.327034	0.895914
KEGG_HYPERTROPHIC_CARDIOMYOPATHY_HCM	0.659292	0.855415	0.0376143	0.334148	0.879866
KEGG_RNA_DEGRADATION	0.689546	0.875193	0.0333093	0.311348	0.875285
KEGG_FOCAL_ADHESION	0.778335	0.925034	0.0245678	0.279928	0.867529
KEGG_T_CELL_RECEPTOR_SIGNALING_PATHWAY	0.713396	0.894002	0.0308468	0.296045	0.85057
KEGG_COLORECTAL_CANCER	0.729499	0.902756	0.0309901	0.299082	0.830003
KEGG_PHOSPHATIDYLINOSITOL_SIGNALING_SYSTEM	0.745493	0.911158	0.0297065	0.291175	0.81253
KEGG_ACUTE_MYELOID_LEUKEMIA	0.776445	0.925034	0.0290688	0.294486	0.792787
KEGG_BASAL_CELL_CARCINOMA	0.784878	0.925034	0.0273075	0.282704	0.784553
KEGG_UBIQUITIN_MEDIATED_PROTEOLYSIS	0.872233	0.955082	0.0179363	0.251726	0.777791
KEGG_NOTCH_SIGNALING_PATHWAY	0.811688	0.944375	0.0263947	0.28216	0.772979
KEGG_BASE_EXCISION_REPAIR	0.820366	0.944375	0.0287155	0.298651	0.737707
KEGG_TGF_BETA_SIGNALING_PATHWAY	0.87513	0.955082	0.0199002	0.248399	0.713592
KEGG_ENDOCYTOSIS	0.93662	0.955082	0.01251	0.229942	0.710482
KEGG_PROGESTERONE_MEDIATED_OOCYTE_MATURATION	0.893861	0.955082	0.0185498	0.241136	0.692728
KEGG_DILATED_CARDIOMYOPATHY	0.879085	0.955082	0.0223699	0.255218	0.690847
KEGG_CELL_CYCLE	0.938197	0.955082	0.012984	0.224321	0.684102
KEGG_VIRAL_MYOCARDITIS	0.886414	0.955082	0.0231538	0.254718	0.661751
KEGG_LYSINE_DEGRADATION	0.892039	0.955082	0.0215798	0.244001	0.656876
KEGG_ECM_RECEPTOR_INTERACTION	0.933972	0.955082	0.0171554	0.22359	0.620501
KEGG_VEGF_SIGNALING_PATHWAY	0.937093	0.955082	0.0181675	0.223408	0.610077
KEGG_NOD_LIKE_RECEPTOR_SIGNALING_PATHWAY	0.945434	0.955082	0.0193046	0.226831	0.589304
KEGG_SPHINGOLIPID_METABOLISM	0.93736	0.955082	0.0201218	0.225703	0.574036
KEGG_RIG_I_LIKE_RECEPTOR_SIGNALING_PATHWAY	0.983731	0.983731	0.0146874	0.184697	0.504365
KEGG_ARRHYTHMOGENIC_RIGHT_VENTRICULAR_CARDIOMYOPATHY_ARVC	0.431818	0.787384	0.231127	-0.257904	-1.0082
