## Supplementary Table S3 for "Actinomycin D and bortezomib disrupt protein homeostasis in Wilms tumor"

id	num	neg|score	neg|rra	neg|p-value	neg|fdr	neg|rank	neg|goodgene	neg|lfc	pos|score	pos|rra	pos|p-value	pos|fdr	pos|rank	pos|goodgene	pos|lfc
KEGG_AMINO_SUGAR_AND_NUCLEOTIDE_SUGAR_METABOLISM	44	0.395733	0.00620641	0.005	0.4185	1	18	0	0.213771	0.185688	0.287	0.662388	74	14	0
KEGG_AUTOIMMUNE_THYROID_DISEASE	52	0.366114	0.00096178	0.007	0.4185	2	24	0	0.12551	0.419163	0.717	0.855828	155	7	0
KEGG_BASAL_TRANSCRIPTION_FACTORS	35	0.393189	0.00451832	0.009	0.4185	3	10	0	0.195848	0.214	0.421	0.728642	107	9	0
KEGG_CALCIUM_SIGNALING_PATHWAY	177	0.241487	0.00514501	0.009	0.4185	4	72	0	0.115649	0.668822	0.765	0.865786	164	36	0
KEGG_PROTEASOME	46	0.365524	0.0112563	0.013	0.4836	5	16	0	0.255335	0.0366682	0.14	0.642226	38	16	0
KEGG_GLYCOSPHINGOLIPID_BIOSYNTHESIS_LACTO_AND_NEOLACTO_SERIES	26	0.387848	0.0138836	0.018	0.489111	6	13	0	0.0908547	0.624493	0.823	0.889988	172	4	0
KEGG_AMINOACYL_TRNA_BIOSYNTHESIS	41	0.407359	0.00412876	0.023	0.489111	7	8	0	0.270344	0.105143	0.262	0.662388	68	6	0
KEGG_GLYCOSPHINGOLIPID_BIOSYNTHESIS_GANGLIO_SERIES	15	0.467674	0.0229069	0.025	0.489111	8	6	0	0.343523	0.196211	0.165	0.642226	46	5	0
KEGG_REGULATION_OF_AUTOPHAGY	35	0.35858	0.00139425	0.026	0.489111	9	16	0	0.209547	0.130319	0.347	0.662388	94	7	0
KEGG_CELL_CYCLE	124	0.239955	0.00996326	0.028	0.489111	10	32	0	0.120475	0.267758	0.707	0.855828	152	22	0
KEGG_CYTOSOLIC_DNA_SENSING_PATHWAY	55	0.294724	0.00152547	0.029	0.489111	11	20	0	0.272216	0.0139451	0.069	0.611143	21	12	0
KEGG_ALLOGRAFT_REJECTION	37	0.323777	0.00959983	0.033	0.489111	12	16	0	0.0697166	0.703935	0.896	0.920751	181	7	0
KEGG_RENIN_ANGIOTENSIN_SYSTEM	17	0.423448	0.0481677	0.039	0.489111	13	7	0	0.0419146	0.511468	0.933	0.933	186	5	0
KEGG_SMALL_CELL_LUNG_CANCER	84	0.255455	0.00182176	0.04	0.489111	14	18	0	0.156778	0.222489	0.485	0.782154	114	17	0
KEGG_THYROID_CANCER	29	0.349175	0.0251545	0.044	0.489111	15	6	0	0.0979623	0.406168	0.801	0.881574	169	5	0
KEGG_TYPE_II_DIABETES_MELLITUS	47	0.307966	0.0413644	0.05	0.489111	16	20	0	0.221393	0.0858544	0.233	0.662388	61	9	0
KEGG_JAK_STAT_SIGNALING_PATHWAY	155	0.217325	0.0238487	0.05	0.489111	17	50	0	0.129507	0.267947	0.652	0.855828	141	25	0
KEGG_HUNTINGTONS_DISEASE	180	0.216356	0.0152718	0.058	0.489111	18	60	0	0.200914	0.0746171	0.099	0.634966	29	48	0
KEGG_CYTOKINE_CYTOKINE_RECEPTOR_INTERACTION	265	0.194684	0.0426883	0.058	0.489111	19	79	0	0.10941	0.48929	0.822	0.889988	171	65	0
KEGG_RNA_DEGRADATION	59	0.277021	0.00164947	0.06	0.489111	20	27	0	0.185996	0.0340532	0.389	0.716376	101	7	0
KEGG_TYPE_I_DIABETES_MELLITUS	43	0.293846	0.0244569	0.061	0.489111	21	17	0	0.0743841	0.743408	0.877	0.910367	179	8	0
KEGG_ASTHMA	30	0.334457	0.00972435	0.065	0.489111	22	13	0	0.181085	0.161984	0.492	0.782154	116	9	0
KEGG_NATURAL_KILLER_CELL_MEDIATED_CYTOTOXICITY	137	0.223012	0.0212388	0.065	0.489111	23	38	0	0.112047	0.616746	0.769	0.865786	165	26	0
KEGG_INTESTINAL_IMMUNE_NETWORK_FOR_IGA_PRODUCTION	48	0.279429	0.0199078	0.066	0.489111	24	19	0	0.138625	0.381967	0.641	0.855828	138	12	0
KEGG_VIRAL_MYOCARDITIS	70	0.258981	0.00756926	0.068	0.489111	25	27	0	0.0880108	0.671563	0.845	0.903276	174	7	0
KEGG_NOD_LIKE_RECEPTOR_SIGNALING_PATHWAY	62	0.263908	0.0170042	0.071	0.489111	26	22	0	0.116543	0.448858	0.743	0.855828	160	7	0
KEGG_SPLICEOSOME	127	0.224035	0.0182082	0.071	0.489111	27	38	0	0.194932	0.0971931	0.154	0.642226	43	30	0
KEGG_NON_HOMOLOGOUS_END_JOINING	13	0.407054	0.000586694	0.08	0.505687	28	2	0	0.278182	0.00731118	0.338	0.662388	87	1	0
KEGG_DILATED_CARDIOMYOPATHY	90	0.234039	0.0512518	0.083	0.505687	29	26	0	0.10274	0.607376	0.816	0.889988	170	14	0
KEGG_MISMATCH_REPAIR	23	0.341902	0.0119086	0.084	0.505687	30	3	0	0.130505	0.216926	0.696	0.855828	149	7	0
KEGG_RIBOSOME	88	0.236825	0.011205	0.087	0.505687	31	24	0	0.252776	0.0120696	0.043	0.454667	17	27	0
KEGG_ECM_RECEPTOR_INTERACTION	84	0.233261	0.0315421	0.087	0.505687	32	18	0	0.167517	0.107023	0.427	0.728642	109	20	0
KEGG_GLYCOSAMINOGLYCAN_BIOSYNTHESIS_CHONDROITIN_SULFATE	22	0.338013	0.0165634	0.092	0.518545	33	9	0	0.158201	0.241602	0.618	0.855828	134	3	0
KEGG_LEISHMANIA_INFECTION	72	0.243173	0.0316114	0.098	0.536118	34	26	0	0.0605765	0.82361	0.932	0.933	185	13	0
KEGG_GRAFT_VERSUS_HOST_DISEASE	41	0.276115	0.016976	0.11	0.558	35	18	0	0.0865874	0.186525	0.851	0.90358	175	1	0
KEGG_ANTIGEN_PROCESSING_AND_PRESENTATION	88	0.227106	0.0873088	0.114	0.558	36	21	0	0.182388	0.170554	0.32	0.662388	81	29	0
KEGG_FOLATE_BIOSYNTHESIS	11	0.431443	0.0223852	0.116	0.558	37	3	0	0.365843	0.00156483	0.175	0.642226	50	2	0
KEGG_GALACTOSE_METABOLISM	26	0.30171	0.273919	0.122	0.558	38	8	0	0.175383	0.199189	0.529	0.81995	120	7	0
KEGG_WNT_SIGNALING_PATHWAY	150	0.196226	0.126927	0.125	0.558	39	44	0	0.131713	0.254502	0.639	0.855828	137	45	0
KEGG_SPHINGOLIPID_METABOLISM	39	0.276438	0.0418045	0.126	0.558	40	16	0	0.127941	0.557374	0.705	0.855828	151	9	0
KEGG_SELENOAMINO_ACID_METABOLISM	26	0.299676	0.135998	0.127	0.558	41	6	0	0.231686	0.594264	0.337	0.662388	86	5	0
KEGG_COLORECTAL_CANCER	62	0.240936	0.084538	0.127	0.558	42	16	0	0.109417	0.133358	0.781	0.865786	166	21	0
KEGG_TGF_BETA_SIGNALING_PATHWAY	85	0.221122	0.028491	0.129	0.558	43	29	0	0.127408	0.34657	0.673	0.855828	143	22	0
KEGG_ARRHYTHMOGENIC_RIGHT_VENTRICULAR_CARDIOMYOPATHY_ARVC	74	0.222809	0.0843817	0.146	0.617182	44	15	0	0.123667	0.403678	0.725	0.855828	156	13	0
KEGG_RIBOFLAVIN_METABOLISM	16	0.334005	0.167701	0.16	0.661333	45	6	0	0.124225	0	0.742	0.855828	159	0	0
KEGG_OXIDATIVE_PHOSPHORYLATION	131	0.203577	0.0317793	0.169	0.662625	46	38	0	0.262615	0.0122304	0.021	0.439636	8	21	0
KEGG_GAP_JUNCTION	90	0.214934	0.24582	0.17	0.662625	47	29	0	0.192168	0.055633	0.25	0.662388	66	32	0
KEGG_RIG_I_LIKE_RECEPTOR_SIGNALING_PATHWAY	71	0.216461	0.0355447	0.171	0.662625	48	24	0	0.165057	0.246238	0.452	0.752304	111	12	0
KEGG_TOLL_LIKE_RECEPTOR_SIGNALING_PATHWAY	102	0.203996	0.0538949	0.176	0.668082	49	32	0	0.126709	0.358803	0.691	0.855828	148	17	0
KEGG_LIMONENE_AND_PINENE_DEGRADATION	10	0.377011	0.00119769	0.187	0.69564	50	1	0	0.527722	0.0144049	0.031	0.443538	13	5	0
KEGG_FOCAL_ADHESION	199	0.178309	0.0457885	0.194	0.707529	51	38	0	0.173799	0.0945063	0.238	0.662388	62	44	0
KEGG_HYPERTROPHIC_CARDIOMYOPATHY_HCM	83	0.202603	0.0754188	0.203	0.726115	52	19	0	0.161042	0.261785	0.45	0.752304	110	16	0
KEGG_VALINE_LEUCINE_AND_ISOLEUCINE_BIOSYNTHESIS	11	0.375594	0.00279359	0.214	0.751019	53	2	0	0.337029	0.03401	0.293	0.662388	76	1	0
KEGG_TASTE_TRANSDUCTION	52	0.220037	0.0644972	0.22	0.757778	54	11	0	0.265663	0.0206564	0.099	0.634966	28	21	0
KEGG_MATURITY_ONSET_DIABETES_OF_THE_YOUNG	25	0.267529	0.339556	0.232	0.779429	55	5	0	0.137837	0.160965	0.662	0.855828	142	10	0
KEGG_P53_SIGNALING_PATHWAY	68	0.204308	0.111896	0.239	0.779429	56	14	0	0.208826	0.0799507	0.231	0.662388	60	24	0
KEGG_OOCYTE_MEIOSIS	112	0.182459	0.0427609	0.242	0.779429	57	47	0	0.141676	0.255627	0.575	0.847015	126	21	0
KEGG_PARKINSONS_DISEASE	128	0.186837	0.0973333	0.244	0.779429	58	35	0	0.288922	0.019655	0.005	0.3348	2	34	0
KEGG_MTOR_SIGNALING_PATHWAY	52	0.219561	0.0503942	0.249	0.779429	59	13	0	0.127631	0.387595	0.688	0.855828	145	15	0
KEGG_ARGININE_AND_PROLINE_METABOLISM	54	0.208302	0.0155217	0.252	0.779429	60	9	0	0.118119	0.531763	0.73	0.855828	157	11	0
KEGG_STEROID_HORMONE_BIOSYNTHESIS	55	0.214332	0.0977364	0.256	0.779429	61	20	0	0.119396	0.51969	0.747	0.855828	162	16	0
KEGG_FATTY_ACID_METABOLISM	42	0.224508	0.0625528	0.263	0.779429	62	20	0	0.212802	0.0957708	0.329	0.662388	84	13	0
KEGG_CYSTEINE_AND_METHIONINE_METABOLISM	34	0.238583	0.291819	0.264	0.779429	63	10	0	0.0773375	0.52914	0.881	0.910367	180	7	0
KEGG_ABC_TRANSPORTERS	44	0.214866	0.149914	0.274	0.796313	64	16	0	0.197537	0.215001	0.342	0.662388	89	16	0
KEGG_BLADDER_CANCER	42	0.222318	0.162068	0.283	0.797545	65	9	0	0.0881146	0.0802629	0.855	0.90358	176	1	0
KEGG_PROGESTERONE_MEDIATED_OOCYTE_MATURATION	85	0.187582	0.144105	0.283	0.797545	66	18	0	0.140563	0.205895	0.59	0.847015	129	16	0
KEGG_PEROXISOME	78	0.190043	0.0641643	0.289	0.802299	67	16	0	0.14207	0.48419	0.585	0.847015	127	14	0
KEGG_RNA_POLYMERASE	29	0.239227	0.113745	0.306	0.80439	68	10	0	0.288518	0.112917	0.126	0.642226	36	5	0
KEGG_PATHOGENIC_ESCHERICHIA_COLI_INFECTION	56	0.195298	0.174264	0.311	0.80439	69	17	0	0.308337	0.00995766	0.022	0.439636	9	25	0
KEGG_AXON_GUIDANCE	129	0.17339	0.182664	0.311	0.80439	70	30	0	0.170438	0.184908	0.294	0.662388	78	27	0
KEGG_PORPHYRIN_AND_CHLOROPHYLL_METABOLISM	41	0.209591	0.171209	0.316	0.80439	71	12	0	0.255461	0.13499	0.17	0.642226	47	12	0
KEGG_PATHWAYS_IN_CANCER	325	0.151918	0.0925712	0.321	0.80439	72	66	0	0.129805	0.202718	0.607	0.855318	132	62	0
KEGG_FRUCTOSE_AND_MANNOSE_METABOLISM	34	0.212161	0.205914	0.325	0.80439	73	11	0	0.219086	0.112838	0.322	0.662388	82	6	0
KEGG_LYSINE_DEGRADATION	44	0.206983	0.132238	0.325	0.80439	74	9	0	0.319274	0.00222829	0.044	0.454667	18	17	0
KEGG_CITRATE_CYCLE_TCA_CYCLE	31	0.217029	0.207526	0.328	0.80439	75	7	0	0.120463	0.160483	0.71	0.855828	153	1	0
KEGG_ACUTE_MYELOID_LEUKEMIA	57	0.197836	0.143234	0.329	0.80439	76	12	0	0.0818136	0.661175	0.864	0.907932	177	8	0
KEGG_NUCLEOTIDE_EXCISION_REPAIR	44	0.197683	0.395665	0.333	0.80439	77	12	0	0.116153	0.216678	0.75	0.855828	163	17	0
KEGG_ETHER_LIPID_METABOLISM	33	0.217858	0.300296	0.352	0.839385	78	11	0	0.140737	0.399843	0.647	0.855828	139	6	0
KEGG_MELANOGENESIS	101	0.164379	0.346966	0.378	0.88815	79	23	0	0.107723	0.367944	0.782	0.865786	167	18	0
KEGG_RENAL_CELL_CARCINOMA	70	0.181919	0.248131	0.382	0.88815	80	19	0	0.181249	0.163784	0.383	0.71238	100	14	0
KEGG_STARCH_AND_SUCROSE_METABOLISM	52	0.182141	0.325578	0.403	0.915034	81	15	0	0.202282	0.150534	0.281	0.662388	73	19	0
KEGG_CIRCADIAN_RHYTHM_MAMMAL	13	0.236134	0.101833	0.412	0.915034	82	6	0	0.415694	0.0168816	0.095	0.634966	26	3	0
KEGG_ENDOCYTOSIS	181	0.153531	0.339258	0.42	0.915034	83	51	0	0.159734	0.319443	0.348	0.662388	96	42	0
KEGG_TAURINE_AND_HYPOTAURINE_METABOLISM	10	0.265927	0.309998	0.422	0.915034	84	1	0	0.197045	0.436211	0.59	0.847015	128	3	0
KEGG_PPAR_SIGNALING_PATHWAY	69	0.167931	0.177893	0.423	0.915034	85	11	0	0.18524	0.295614	0.347	0.662388	95	17	0
KEGG_DRUG_METABOLISM_OTHER_ENZYMES	51	0.178291	0.0896804	0.428	0.915034	86	8	0	0.161624	0.181039	0.522	0.817462	118	18	0
KEGG_ALZHEIMERS_DISEASE	165	0.157596	0.155371	0.428	0.915034	87	48	0	0.214866	0.0701477	0.065	0.6045	20	44	0
KEGG_PANTOTHENATE_AND_COA_BIOSYNTHESIS	16	0.220746	0.235993	0.438	0.918253	88	3	0	0.253394	0.258334	0.331	0.662388	85	5	0
KEGG_LEUKOCYTE_TRANSENDOTHELIAL_MIGRATION	116	0.154062	0.148404	0.454	0.918253	89	18	0	0.124467	0.0523727	0.689	0.855828	147	9	0
KEGG_LINOLEIC_ACID_METABOLISM	29	0.189815	0.314925	0.457	0.918253	90	7	0	0.149778	0.447987	0.639	0.855828	136	7	0
KEGG_GLYCOSAMINOGLYCAN_BIOSYNTHESIS_KERATAN_SULFATE	15	0.226511	0.24895	0.458	0.918253	91	2	0	0.359351	0.0622288	0.125	0.642226	35	6	0
KEGG_BASE_EXCISION_REPAIR	35	0.181197	0.262655	0.465	0.918253	92	10	0	0.207562	0.0378166	0.36	0.676364	99	3	0
KEGG_SYSTEMIC_LUPUS_ERYTHEMATOSUS	139	0.166785	0.138939	0.466	0.918253	93	15	0	0.199404	0.166035	0.327	0.662388	83	16	0
KEGG_PENTOSE_PHOSPHATE_PATHWAY	27	0.192243	0.142505	0.469	0.918253	94	8	0	0.202567	0.0202564	0.42	0.728642	106	14	0
KEGG_DNA_REPLICATION	36	0.1775	0.413593	0.469	0.918253	95	7	0	0.221464	0.0972299	0.296	0.662388	79	11	0
KEGG_VALINE_LEUCINE_AND_ISOLEUCINE_DEGRADATION	44	0.170586	0.275108	0.477	0.918495	96	11	0	0.2663	0.036033	0.113	0.642226	31	17	0
KEGG_N_GLYCAN_BIOSYNTHESIS	46	0.170735	0.111409	0.479	0.918495	97	17	0	0.232332	0.12487	0.207	0.662388	55	8	0
KEGG_ARACHIDONIC_ACID_METABOLISM	58	0.163736	0.187164	0.489	0.928102	98	23	0	0.123189	0.591596	0.701	0.855828	150	10	0
KEGG_SULFUR_METABOLISM	13	0.216262	0.190474	0.5	0.939394	99	2	0	0.0377447	0.606202	0.928	0.933	184	12	0
KEGG_ENDOMETRIAL_CANCER	52	0.157243	0.231349	0.506	0.94116	100	6	0	0.193887	0.0733184	0.349	0.662388	98	19	0
KEGG_HEMATOPOIETIC_CELL_LINEAGE	87	0.151243	0.200319	0.514	0.946574	101	27	0	0.201542	0.206123	0.225	0.662388	59	24	0
KEGG_ADHERENS_JUNCTION	73	0.15233	0.34513	0.531	0.963942	102	13	0	0.249738	0.00550903	0.083	0.634966	23	18	0
KEGG_AMYOTROPHIC_LATERAL_SCLEROSIS_ALS	53	0.153448	0.349403	0.547	0.963942	103	14	0	0.211327	0.172466	0.255	0.662388	67	17	0
KEGG_HOMOLOGOUS_RECOMBINATION	28	0.168369	0.341781	0.554	0.963942	104	5	0	0.296698	0.0817216	0.142	0.642226	40	5	0
KEGG_PANCREATIC_CANCER	70	0.145478	0.36644	0.566	0.963942	105	13	0	0.176127	0.142159	0.414	0.728642	105	13	0
KEGG_ADIPOCYTOKINE_SIGNALING_PATHWAY	67	0.148576	0.246965	0.574	0.963942	106	10	0	0.187988	0.286629	0.312	0.662388	80	18	0
KEGG_TIGHT_JUNCTION	132	0.138843	0.178879	0.576	0.963942	107	38	0	0.118275	0.179409	0.71	0.855828	154	46	0
KEGG_TYROSINE_METABOLISM	42	0.155171	0.558945	0.581	0.963942	108	9	0	0.104133	0.618518	0.782	0.865786	168	5	0
KEGG_B_CELL_RECEPTOR_SIGNALING_PATHWAY	75	0.13984	0.368594	0.595	0.963942	109	18	0	0.204999	0.0470643	0.249	0.662388	65	18	0
KEGG_NOTCH_SIGNALING_PATHWAY	47	0.146299	0.553854	0.605	0.963942	110	12	0	0.1876	0.257797	0.398	0.724327	102	10	0
KEGG_T_CELL_RECEPTOR_SIGNALING_PATHWAY	108	0.134396	0.130557	0.61	0.963942	111	11	0	0.202913	0.142991	0.174	0.642226	49	31	0
KEGG_GLYCOSYLPHOSPHATIDYLINOSITOL_GPI_ANCHOR_BIOSYNTHESIS	25	0.161793	0.168373	0.613	0.963942	112	3	0	0.164237	0.380033	0.569	0.847015	124	8	0
KEGG_HISTIDINE_METABOLISM	29	0.150748	4.44E-06	0.62	0.963942	113	1	0	0.223782	0.289564	0.343	0.662388	91	6	0
KEGG_BETA_ALANINE_METABOLISM	22	0.157402	0.00589717	0.621	0.963942	114	1	0	0.401522	0.00652662	0.03	0.443538	12	11	0
KEGG_TERPENOID_BACKBONE_BIOSYNTHESIS	15	0.153952	0.518638	0.622	0.963942	115	3	0	0.347398	0.17189	0.152	0.642226	42	5	0
KEGG_UBIQUITIN_MEDIATED_PROTEOLYSIS	134	0.131711	0.194447	0.624	0.963942	116	21	0	0.183699	0.184772	0.222	0.662388	57	39	0
KEGG_GLYCOSAMINOGLYCAN_BIOSYNTHESIS_HEPARAN_SULFATE	26	0.154957	0.206885	0.633	0.963942	117	6	0	0.165477	0.257555	0.592	0.847015	130	8	0
KEGG_RETINOL_METABOLISM	64	0.131965	0.616715	0.633	0.963942	118	14	0	0.238836	0.125771	0.123	0.642226	34	20	0
KEGG_APOPTOSIS	87	0.136902	0.0265073	0.634	0.963942	119	8	0	0.131811	0.280665	0.649	0.855828	140	27	0
KEGG_GLYCOSPHINGOLIPID_BIOSYNTHESIS_GLOBO_SERIES	14	0.156168	0.436065	0.637	0.963942	120	1	0	0.46915	0.109402	0.041	0.454667	15	5	0
KEGG_PROPANOATE_METABOLISM	33	0.149425	0.299745	0.641	0.963942	121	5	0	0.298707	0.0231455	0.09	0.634966	24	12	0
KEGG_ALANINE_ASPARTATE_AND_GLUTAMATE_METABOLISM	32	0.142639	0.150484	0.656	0.963942	122	2	0	0.411082	0.00152875	0.009	0.3348	5	15	0
KEGG_PRIMARY_IMMUNODEFICIENCY	35	0.139213	0.311875	0.656	0.963942	123	3	0	0.173056	0.337061	0.547	0.833951	122	12	0
KEGG_VIBRIO_CHOLERAE_INFECTION	54	0.134262	0.230263	0.657	0.963942	124	21	0	0.258982	0.0426194	0.115	0.642226	33	24	0
KEGG_PURINE_METABOLISM	159	0.126037	0.407449	0.664	0.963942	125	39	0	0.18849	0.234843	0.182	0.642226	52	39	0
KEGG_GLYCEROLIPID_METABOLISM	49	0.12969	6.92E-05	0.666	0.963942	126	2	0	0.312051	0.00421417	0.041	0.454667	16	23	0
KEGG_PENTOSE_AND_GLUCURONATE_INTERCONVERSIONS	28	0.136249	0.31554	0.681	0.963942	127	3	0	0.307558	0.0606901	0.111	0.642226	30	12	0
KEGG_NICOTINATE_AND_NICOTINAMIDE_METABOLISM	24	0.133047	0.533036	0.681	0.963942	128	6	0	0.234588	0.325364	0.34	0.662388	88	4	0
KEGG_CARDIAC_MUSCLE_CONTRACTION	78	0.123484	0.259395	0.683	0.963942	129	25	0	0.207505	0.215701	0.211	0.662388	56	17	0
KEGG_BASAL_CELL_CARCINOMA	55	0.125411	0.118742	0.694	0.963942	130	5	0	0.215487	0.0215048	0.223	0.662388	58	13	0
KEGG_PHOSPHATIDYLINOSITOL_SIGNALING_SYSTEM	76	0.12723	0.31957	0.695	0.963942	131	29	0	0.210958	0.116979	0.173	0.642226	48	17	0
KEGG_FC_GAMMA_R_MEDIATED_PHAGOCYTOSIS	96	0.124128	0.5291	0.696	0.963942	132	19	0	0.226697	0.034325	0.113	0.642226	32	22	0
KEGG_GLYCOSAMINOGLYCAN_DEGRADATION	21	0.133332	0.473193	0.698	0.963942	133	5	0	0.238922	0.302107	0.346	0.662388	92	4	0
KEGG_LYSOSOME	121	0.123494	0.374563	0.698	0.963942	134	31	0	0.180074	0.185945	0.275	0.662388	71	32	0
KEGG_VEGF_SIGNALING_PATHWAY	76	0.126382	0.504839	0.701	0.963942	135	18	0	0.13878	0.303721	0.606	0.855318	131	16	0
KEGG_CHEMOKINE_SIGNALING_PATHWAY	189	0.123951	0.73746	0.705	0.963942	136	40	0	0.136613	0.357634	0.573	0.847015	125	33	0
KEGG_PYRIMIDINE_METABOLISM	98	0.123701	0.388154	0.71	0.963942	137	31	0	0.229896	0.0163146	0.091	0.634966	25	44	0
KEGG_TRYPTOPHAN_METABOLISM	40	0.117449	0.640359	0.722	0.97313	138	4	0	0.170064	0.466292	0.523	0.817462	119	11	0
KEGG_NEUROACTIVE_LIGAND_RECEPTOR_INTERACTION	272	0.116464	0.414747	0.736	0.979157	139	71	0	0.134639	0.290354	0.565	0.847015	123	72	0
KEGG_GLUTATHIONE_METABOLISM	50	0.12159	0.458896	0.737	0.979157	140	7	0	0.15603	0.382316	0.541	0.83162	121	12	0
KEGG_ONE_CARBON_POOL_BY_FOLATE	17	0.123692	0.449384	0.745	0.981085	141	4	0	0.340238	0.0711763	0.141	0.642226	39	5	0
KEGG_PROTEIN_EXPORT	24	0.118381	0.18382	0.749	0.981085	142	1	0	0.449813	0.000282544	0.009	0.3348	4	8	0
KEGG_PHENYLALANINE_METABOLISM	18	0.119508	0	0.759	0.987231	143	0	0	0.12169	0	0.744	0.855828	161	0	0
KEGG_GLYCINE_SERINE_AND_THREONINE_METABOLISM	31	0.103882	0.702527	0.776	0.989	144	4	0	0.352637	0.036611	0.04	0.454667	14	10	0
KEGG_O_GLYCAN_BIOSYNTHESIS	30	0.104051	0.561669	0.783	0.989	145	2	0	0.337346	0.00886929	0.06	0.587368	19	11	0
KEGG_SNARE_INTERACTIONS_IN_VESICULAR_TRANSPORT	38	0.103295	0.746827	0.788	0.989	146	5	0	0.215979	0.148648	0.294	0.662388	77	11	0
KEGG_COMPLEMENT_AND_COAGULATION_CASCADES	69	0.107976	0.474586	0.792	0.989	147	21	0	0.12853	0.372852	0.679	0.855828	144	22	0
KEGG_FC_EPSILON_RI_SIGNALING_PATHWAY	79	0.103869	0.545623	0.792	0.989	148	20	0	0.16253	0.327329	0.453	0.752304	112	18	0
KEGG_GLYCEROPHOSPHOLIPID_METABOLISM	77	0.100634	0.137838	0.807	0.989	149	32	0	0.282259	0.0215667	0.026	0.439636	11	28	0
KEGG_GLYCOLYSIS_GLUCONEOGENESIS	62	0.101412	0.340477	0.819	0.989	150	5	0	0.18704	0.0414063	0.342	0.662388	90	20	0
KEGG_METABOLISM_OF_XENOBIOTICS_BY_CYTOCHROME_P450	70	0.0963772	0.525895	0.819	0.989	151	16	0	0.176603	0.309612	0.405	0.724327	104	19	0
KEGG_PYRUVATE_METABOLISM	40	0.0959129	0.512586	0.819	0.989	152	5	0	0.241935	0.119582	0.183	0.642226	53	11	0
KEGG_VASCULAR_SMOOTH_MUSCLE_CONTRACTION	115	0.103179	0.540562	0.824	0.989	153	36	0	0.160723	0.219499	0.404	0.724327	103	27	0
KEGG_BIOSYNTHESIS_OF_UNSATURATED_FATTY_ACIDS	22	0.0943477	0.440956	0.826	0.989	154	2	0	0.457098	0.00193865	0.008	0.3348	3	11	0
KEGG_GNRH_SIGNALING_PATHWAY	101	0.0934345	0.839946	0.848	0.989	155	17	0	0.217662	0.0830308	0.13	0.642226	37	31	0
KEGG_REGULATION_OF_ACTIN_CYTOSKELETON	213	0.0984648	0.477591	0.86	0.989	156	31	0	0.167466	0.232539	0.265	0.662388	69	46	0
KEGG_PROSTATE_CANCER	89	0.0878255	0.636408	0.868	0.989	157	13	0	0.127881	0.322739	0.689	0.855828	146	19	0
KEGG_LONG_TERM_POTENTIATION	70	0.0921447	0.315496	0.872	0.989	158	27	0	0.159469	0.194349	0.492	0.782154	117	16	0
KEGG_STEROID_BIOSYNTHESIS	17	0.0726318	0.276842	0.873	0.989	159	0	0	0.495847	0.00104248	0.014	0.372	6	11	0
KEGG_VASOPRESSIN_REGULATED_WATER_REABSORPTION	44	0.0751991	0.262142	0.876	0.989	160	1	0	0.186996	0.152041	0.425	0.728642	108	18	0
KEGG_NON_SMALL_CELL_LUNG_CANCER	54	0.0797246	0.697013	0.878	0.989	161	7	0	0.168751	0.310809	0.489	0.782154	115	13	0
KEGG_DORSO_VENTRAL_AXIS_FORMATION	24	0.0726623	0.425217	0.878	0.989	162	0	0	0.264377	0.225676	0.246	0.662388	64	6	0
KEGG_CELL_ADHESION_MOLECULES_CAMS	133	0.0909472	0.518191	0.88	0.989	163	39	0	0.167376	0.240075	0.346	0.662388	93	35	0
KEGG_BUTANOATE_METABOLISM	34	0.0645405	0.32573	0.885	0.989	164	1	0	0.401769	0.00219508	0.003	0.3348	1	15	0
KEGG_CHRONIC_MYELOID_LEUKEMIA	73	0.0833614	0.671261	0.888	0.989	165	11	0	0.200696	0.110761	0.244	0.662388	63	16	0
KEGG_MAPK_SIGNALING_PATHWAY	267	0.0992036	0.826045	0.891	0.989	166	64	0	0.118829	0.520737	0.739	0.855828	158	74	0
KEGG_DRUG_METABOLISM_CYTOCHROME_P450	72	0.0732971	0.684552	0.901	0.989	167	15	0	0.196782	0.188912	0.28	0.662388	72	21	0
KEGG_ALDOSTERONE_REGULATED_SODIUM_REABSORPTION	42	0.068114	0.702142	0.91	0.989	168	7	0	0.0865515	0.68862	0.843	0.903276	173	6	0
KEGG_EPITHELIAL_CELL_SIGNALING_IN_HELICOBACTER_PYLORI_INFECTION	68	0.0717981	0.427221	0.911	0.989	169	3	0	0.164375	0.398401	0.46	0.757168	113	10	0
KEGG_NITROGEN_METABOLISM	23	0.0551016	0.271647	0.912	0.989	170	22	0	0.0664676	0.205718	0.901	0.920802	182	22	0
KEGG_NEUROTROPHIN_SIGNALING_PATHWAY	126	0.0815117	0.781307	0.917	0.989	171	20	0	0.200605	0.0422671	0.163	0.642226	45	28	0
KEGG_OTHER_GLYCAN_DEGRADATION	16	0.0469135	0.463471	0.919	0.989	172	15	0	0.0548196	0.405684	0.911	0.925934	183	15	0
KEGG_INOSITOL_PHOSPHATE_METABOLISM	54	0.0605125	0.761271	0.926	0.989	173	4	0	0.23634	0.150199	0.162	0.642226	44	12	0
KEGG_ASCORBATE_AND_ALDARATE_METABOLISM	25	0.0538454	0.700581	0.931	0.989	174	1	0	0.249129	0.115904	0.273	0.662388	70	10	0
KEGG_OLFACTORY_TRANSDUCTION	389	0.091476	0.813435	0.939	0.989	175	61	0	0.152601	0.0774425	0.289	0.662388	75	73	0
KEGG_GLYOXYLATE_AND_DICARBOXYLATE_METABOLISM	16	0.0310916	0.616653	0.954	0.989	176	3	0	0.0724171	0.771879	0.872	0.910367	178	1	0
KEGG_INSULIN_SIGNALING_PATHWAY	137	0.0651541	0.813557	0.959	0.989	177	23	0	0.254528	0.00852094	0.014	0.372	7	38	0
KEGG_HEDGEHOG_SIGNALING_PATHWAY	56	0.0440075	0.826537	0.959	0.989	178	4	0	0.26185	0.011079	0.095	0.634966	27	14	0
KEGG_PRION_DISEASES	35	0.0305031	0.338205	0.968	0.989	179	34	0	0.274083	0.0836148	0.142	0.642226	41	15	0
KEGG_LONG_TERM_DEPRESSION	70	0.0412881	0.746464	0.969	0.989	180	3	0	0.1343	0.39074	0.633	0.855828	135	20	0
KEGG_PROXIMAL_TUBULE_BICARBONATE_RECLAMATION	23	0.0289401	0.606191	0.97	0.989	181	0	0	0.159491	0.0184559	0.617	0.855828	133	22	0
KEGG_MELANOMA	71	0.0373865	0.825591	0.981	0.989	182	4	0	0.218617	0.0904027	0.179	0.642226	51	16	0
KEGG_ALPHA_LINOLENIC_ACID_METABOLISM	19	0.0115731	0.800951	0.982	0.989	183	18	0	0.30281	0.0598009	0.2	0.662388	54	6	0
KEGG_GLIOMA	65	0.0350034	0	0.985	0.989	184	0	0	0.253497	0.0443884	0.079	0.634966	22	16	0
KEGG_PRIMARY_BILE_ACID_BIOSYNTHESIS	16	0.00793704	0.787772	0.987	0.989	185	0	0	0.250249	0.118819	0.349	0.662388	97	4	0
KEGG_ERBB_SIGNALING_PATHWAY	87	0.045197	0.11574	0.989	0.989	186	1	0	0.268687	0.0341262	0.024	0.439636	10	22	0
