## Supplementary Table S4 for "Actinomycin D and bortezomib disrupt protein homeostasis in Wilms tumor"

	WiT49_dmso1	WiT49_dmso2	WiT49_actD1	WiT49_actD2
MTCO1-M-V	-0.517808256	-0.35312426	0.35312426	0.514060974
Syk-M-V	-0.23161381	-0.253171515	0.23161381	0.703197412
Histone-H3-R-V	-0.189089903	-0.245582599	0.785551543	0.189089903
c-Jun_pS73-R-V	-0.245715431	-0.385960198	0.342327239	0.245715431
GSK-3a-b_pS21_S9-R-V	-0.320770148	-0.215213885	0.215213885	0.332187229
Akt_pS473-R-V	-0.204849244	-0.343026843	0.326909264	0.204849244
HSP27_pS82-R-V	-0.250205346	-0.28168775	0.250896305	0.250205346
STING-R-V	-0.181413037	-0.207112434	0.441804404	0.181413037
PTPN12-R-V	-0.2241185	-0.218435735	0.239229116	0.218435735
p70-S6K_pT389-R-V	-0.156017802	-0.192224639	0.156017802	0.332976425
PLC-gamma1-R-V	-0.260848237	-0.161357948	0.252183996	0.161357948
A-Raf-R-V	-0.178677706	-0.208808011	0.188396624	0.178677706
PKC-b-II_pS660-R-V	-0.162295156	-0.146253734	0.283999293	0.146253734
MEK1-R-V	-0.227094516	-0.093257646	0.093257646	0.322288297
p38-MAPK-R-V	-0.187709624	-0.174662765	0.198295864	0.174662765
ER-a_pS118-R-V	0.012873254	-0.162860523	0.594307851	-0.012873254
TRIP13-R-V	-0.150269003	-0.151981754	0.150269003	0.210265621
Smad4-R-V	-0.257944927	-0.118097772	0.153256767	0.118097772
Rictor_pT1135-R-V	-0.162521008	-0.123536182	0.123536182	0.181358292
ATM_pS1981-R-V	-0.186721088	-0.118540673	0.118540673	0.164922306
Akt1_pS473-R-V	-0.157301816	-0.111175605	0.179134191	0.111175605
Bad_pS112-R-V	-0.129122453	-0.14865152	0.129122453	0.145821998
EphA2-R-V	-0.06218809	-0.144822584	0.270661796	0.06218809
JNK2-R-V	-0.036659424	0.036659424	0.646540722	-0.108053226
Src_pY416-R-V	-0.167565544	-0.08033743	0.08033743	0.179869536
PEA-15-R-V	-0.177149267	-0.087367778	0.124077983	0.087367778
Bax-R-V	-0.099179799	-0.173638045	0.103477532	0.099179799
BCL2A1-R-V	-0.097754976	-0.080133837	0.193935148	0.080133837
Src_pY527-R-V	-0.144763402	-0.059984293	0.179311602	0.059984293
Atg3-R-V	-0.101568822	-0.127899637	0.112668213	0.101568822
Annexin-I-M-V	-0.087907227	-0.119166418	0.145960327	0.087907227
Erk5-R-V	-0.096229528	-0.121393603	0.125993513	0.096229528
MDM2_pS166-R-V	-0.152598368	-0.054432793	0.054432793	0.169833597
RSK1-R-V	-0.235106906	-0.06157306	0.06157306	0.068154552
CHD1L-R-V	-0.092000657	-0.111332822	0.092000657	0.128302563
TFAM-R-V	-0.085567041	-0.129246968	0.11438453	0.085567041
Collagen-VI-R-V	-0.172066288	-0.015346201	0.196846611	0.015346201
GSK-3a-b-M-V	0.047300038	-0.210250406	-0.047300038	0.283732583
PDK1-R-V	-0.111520601	-0.079896425	0.079896425	0.121639717
YAP_pS127-R-V	-0.076158738	-0.08212644	0.146923905	0.076158738
XPA-M-V	0.021815064	-0.050834904	0.367618535	-0.021815064
Bim-R-V	-0.062793414	-0.145419639	0.10375694	0.062793414
PDK1_pS241-R-V	-0.083815539	-0.110463407	0.094731187	0.083815539
SGK1-R-V	-0.042382455	-0.156386074	0.042382455	0.116585594
B-Raf_pS445-R-V	-0.077040301	-0.105447558	0.077040301	0.088806022
p70-S6K1-R-V	-0.091777633	-0.040978361	0.040978361	0.173846276
Enolase-2-R-V	-0.065597863	-0.113290424	0.096427011	0.065597863
RBM15-R-V	-0.209005489	-0.02211539	0.085819325	0.02211539
Akt_pT308-R-V	-0.069169154	-0.124402617	0.075308961	0.069169154
b-Catenin-R-V	-0.046206329	-0.088912211	0.046206329	0.156475834
CD31-M-V	-0.046816027	-0.139665209	0.046816027	0.097868074
Bcl-xL-R-V	-0.068541908	-0.011855737	0.011855737	0.238093205
FOXO3-R-V	-0.054794501	-0.098010331	0.094765255	0.054794501
Tyro3-R-V	-0.067883302	-0.038621819	0.038621819	0.143107264
ERRalpha-R-V	-0.075364985	-0.05985027	0.088156556	0.05985027
MEK2-R-V	-0.064331708	-0.032196152	0.032196152	0.150817048
14-3-3-zeta-R-V	-0.081491399	-0.00656443	0.180905679	0.00656443
ACLY_pS455-R-V	-0.066979757	0.055891755	-0.055891755	0.315519622
Glutamate-D1-2-R-V	-0.048425694	-0.042640027	0.114831511	0.042640027
MMP2-R-V	-0.098880442	0.067823027	-0.067823027	0.274701127
KAP1-R-V	-0.085087746	-0.010977735	0.125759136	0.010977735
Tuberin-R-V	-0.09630929	-0.03538599	0.064155141	0.03538599
DNA_POLG-R-V	-0.035820995	-0.100890729	0.035820995	0.058546667
Enolase-1-R-V	-0.058023694	-0.050558442	0.059206956	0.050558442
PAX6-R-V	-0.022730649	-0.018376264	0.152352558	0.018376264
FRS2-alpha_pY196-R-V	-0.084804371	-0.03742792	0.050499424	0.03742792
GGPS1-M-V	-0.054418291	-0.045642834	0.061938819	0.045642834
DJ1-R-V	-0.040731424	-0.032542493	0.032542493	0.091038011
Claudin-7-R-V	-0.136798814	0.04079124	-0.04079124	0.14101121
C-Raf_pS338-R-V	-0.012421299	-0.007979631	0.007979631	0.167308902
SDHA-R-V	-0.027102518	-0.076473177	0.027102518	0.047948936
p44-42-MAPK-R-V	-0.196449571	0.023702392	-0.023702392	0.024675487
p38-a-M-V	-0.039296204	-0.050419927	0.039296204	0.043511854
GATA3-M-V	-0.030947131	0.030947131	-0.034736713	0.202795531
AceCS1-R-V	-0.029477309	-0.037672338	0.029477309	0.064365425
14-3-3-beta-R-V	-0.024663319	-0.027273093	0.082124483	0.024663319
Bcl2-R-V	0.00670853	-0.134817353	-0.00670853	0.03571217
Heregulin-R-V	-0.03006258	-0.058631407	0.037949758	0.03006258
MLH1-M-V	0.016040631	-0.0633056	-0.016040631	0.114259858
Rab25-R-V	0.031861731	-0.175224843	-0.031861731	0.033123736
Axl-R-V	-0.0124793	-0.033057615	0.0124793	0.083957442
IRS1-R-V	-0.044268675	-0.025554438	0.04562805	0.025554438
DM-K9-Histone-H3-M-V	0.001560169	-0.132957797	0.008991504	-0.001560169
Gab2-R-V	-0.068030387	-0.012376772	0.012376772	0.044838506
Transglutaminase-M-V	-0.129865965	0.080204602	-0.080204602	0.166345884
IGF1R_pY1135_Y1136-R-V	-0.019652483	-0.047398019	0.046571975	0.019652483
eIF4E-R-V	-0.0314554	0.0118411	0.125267017	-0.0118411
ADAR1-M-V	0.034063819	-0.05067696	0.14511744	-0.034063819
GATA6-R-V	-0.013664678	-0.071474307	0.026725795	0.013664678
Mcl-1-R-V	0.00136973	-0.103821192	-0.00136973	0.018696369
DM-Histone-H3-R-V	-0.041778985	-0.008096408	0.056912825	0.008096408
mTOR-R-V	-0.009483136	-0.025265113	0.009483136	0.068221976
ATM-R-V	0.010477609	-0.119629549	-0.010477609	0.010544775
ER-a-R-V	-0.137433967	0.065967411	-0.065967411	0.10326193
PTEN-R-V	-0.108758002	0.003322934	-0.001733001	0.001733001
SOD2-R-V	-0.008265256	-0.070982912	0.008265256	0.015875137
Jagged1-R-V	0.011234307	-0.042986134	-0.011234307	0.081527277
PAK1-R-V	-0.028965205	0.018721846	0.106999811	-0.018721846
Tuberin_pT1462-R-V	-0.118504783	0.026158058	0.030586237	-0.026158058
COG3-R-V	-0.027954115	-0.016232093	0.035852135	0.016232093
PYGB-R-V	-0.003027138	0.003027138	0.096660827	-0.004725868
LAD1-R-V	0.002973745	-0.007886897	-0.002973745	0.086849234
EGFR_pY1173-R-V	-0.024602419	-0.00291554	0.00291554	0.054667044
Akt1-R-V	-0.076231189	0.022436917	0.05185646	-0.022436917
DDB-1-R-V	-0.050601829	-0.00631675	0.00631675	0.014485538
PREX1-R-V	0.034615594	-0.110283995	0.000766953	-0.000766953
b-Catenin_pT41_S45-R-V	-0.009077609	-0.044006282	0.009077609	0.009500698
CD4-R-V	0.002056382	-0.064488807	-0.002056382	0.009153344
Granzyme-B-R-V	-0.008669428	-0.010761845	0.037244146	0.008669428
Notch1-cleaved-R-V	-0.035251975	0.000162069	0.02736275	-0.000162069
Annexin-VII-M-V	-0.026414844	0.007812895	-0.007812895	0.051420991
PR-R-V	0.004513673	-0.05796075	-0.004513673	0.012298383
MERIT40_pS29-R-V	-0.004538931	0.004538931	-0.021501749	0.081629051
PDHA1-R-V	-0.022151916	0.000347135	-0.000347135	0.037706192
ZEB1-R-V	0.033725377	-0.091944317	0.015735375	-0.015735375
p38-MAPK-_pT180_Y182-R-V	-0.077411108	0.025053494	-0.025053494	0.029240947
HER3-R-V	-0.035444485	0.001974283	-0.001974283	0.021481798
Smad1-R-V	-0.04531476	0.006010589	-0.006010589	0.018329031
UBAC1-R-V	-0.024822044	0.02017803	-0.02017803	0.06358906
CD134-R-V	0.001955589	-0.017615391	0.033922166	-0.001955589
Rad50-R-V	-0.114283077	0.114283077	-0.147988201	0.189509569
MLKL-R-V	-0.037857943	0.017835748	0.032085587	-0.017835748
p27_pT198-R-V	-0.004525994	0.00226358	0.031703937	-0.00226358
PEA-15_pS116-R-V	-0.247854536	0.217012737	-0.15897479	0.15897479
Akt-R-V	-0.036331376	0.036331376	0.06770276	-0.040157821
TIGAR-R-V	-0.032448362	0.021703322	0.001335662	-0.001335662
E-Cadherin-R-V	0.027667936	-0.032767753	-0.023584237	0.023584237
PLC-gamma2_pY759-R-V	0.062897752	-0.06457464	-0.00262252	0.00262252
CD49b-M-V	-0.044739973	0.045127983	-0.006356054	0.006356054
ATR-R-V	-0.026411501	0.030838363	0.026411501	-0.029971012
MCT4-R-V	-0.030498722	0.030498722	-0.069007351	0.055796287
ERCC1-M-V	0.015106406	-0.015106406	0.047544417	-0.06658098
4E-BP1_pT37_T46-R-V	0.019765348	-0.019765348	0.058763172	-0.079680738
CD26-R-V	0.006865849	-0.006865849	-0.039170203	0.013125833
E2F1-R-V	-0.026938472	0.026938472	-0.079718401	0.053511865
YB1_pS102-R-V	-0.03176528	0.03176528	-0.100612712	0.068025136
NDUFB4-R-V	-0.01213927	0.020940029	0.01213927	-0.036554594
Sox17-R-V	-0.009631431	0.019503601	-0.033091242	0.009631431
D-a-Tubulin-R-V	0.061734059	-0.025233643	0.001681232	-0.001681232
c-Abl-R-V	0.036497617	-0.012093703	0.012093703	-0.024387023
Smad3-R-V	-0.013568596	0.04397595	-0.020221444	0.013568596
4E-BP1-R-V	0.021139511	-0.0099146	0.0099146	-0.044491566
53BP1-R-V	-0.006981288	0.006981288	0.109744816	-0.157982108
Stathmin-1-R-V	-0.006718012	0.006718012	0.014440297	-0.06500687
DRP1-R-V	0.140948701	-0.140948701	0.217384657	-0.268673168
SGK3-R-V	0.07242397	-0.000247544	-0.003783776	0.000247544
YES1-R-V	0.028078366	0.012487157	-0.022851239	-0.012487157
PD-1-R-V	-0.0003664	0.027628803	-0.051213116	0.0003664
Jak2-R-V	0.044940083	0.00072495	-0.032642327	-0.00072495
Mnk1-R-V	-0.013155152	0.094242801	-0.018241689	0.013155152
4E-BP1_pS65-R-V	0.064233494	0.001827628	-0.026296077	-0.001827628
Caveolin-1-R-V	0.094655783	-0.060687132	-0.125122528	0.060687132
N-Cadherin-R-V	0.037881187	0.012291224	-0.012291224	-0.036898838
FAK_pY397-R-V	0.010286811	0.029598239	-0.050283407	-0.010286811
SHP2-R-V	0.092567334	4.84E-05	-0.008869372	-4.84E-05
DUSP4-R-V	0.130617851	-0.018853978	0.018853978	-0.019007687
Ets-1-R-V	-0.019824945	0.05809233	-0.097426504	0.019824945
SF2-M-V	0.024615251	0.023000195	-0.046206865	-0.023000195
N-Ras-M-V	0.050346228	-0.014747215	0.014747215	-0.101269684
Gys_pS641-R-V	-0.00051272	0.092270268	0.00051272	-0.03630104
ACSL1-R-V	0.066755483	0.016349627	-0.016349627	-0.028130836
MEK1_p_S217_S221-R-V	-0.001494494	0.105089986	-0.031398786	0.001494494
CD45-M-V	0.051360243	0.018396979	-0.018396979	-0.051491445
PKC-delta_pS664-R-V	-0.011422267	0.045402631	0.011422267	-0.117321667
AMPK-a2_pS345-R-V	0.116772106	-0.004686578	-0.036938626	0.004686578
GCN5L2-R-V	0.033464112	0.023050699	-0.070024209	-0.023050699
PDH-M-V	-0.003299223	0.003299223	0.004915691	-0.157712246
ASNS-R-V	0.099573753	0.020958817	-0.020958817	-0.022690662
BMK1-Erk5_pT218_Y220-R-V	0.010767601	0.075331774	-0.010767601	-0.067372167
eIF4E_pS209-R-V	0.01751353	0.054419845	-0.075240924	-0.01751353
MMP14-R-V	0.060498483	0.013058091	-0.013058091	-0.078806178
Shc_pY317-R-V	0.177326769	-0.177326769	0.360694995	-0.530648279
TAZ-R-V	0.00183545	0.044253181	-0.128847555	-0.00183545
MITF-R-V	0.106923681	-0.016833337	0.016833337	-0.105519527
PAK4-R-V	0.053568298	0.042324111	-0.042324111	-0.045869915
Sox2-R-V	-0.002358411	0.042053149	-0.149009055	0.002358411
G6PD-R-V	0.030798461	0.068834864	-0.030798461	-0.066890752
HER2-M-V	-0.035192904	0.035192904	-0.237398648	0.038268643
S100A4-R-V	0.149319133	-0.010570225	0.010570225	-0.074043596
Dvl3-R-V	0.002137889	0.081831569	-0.002137889	-0.120055104
PERK-R-V	-0.00386623	0.024339577	0.00386623	-0.1992186
UGT1A-M-V	0.079967136	0.036210503	-0.036210503	-0.069073603
c-Met_pY1234_Y1235-R-V	0.045994322	0.052547309	-0.045994322	-0.079829425
GRB7-R-V	0.095902682	0.029890302	-0.029890302	-0.069767669
HNRNPK-R-V	0.032980884	-0.001981432	0.001981432	-0.197604792
TTF1-R-V	-0.006609609	0.094972486	-0.145805933	0.006609609
CtIP-R-V	0.091843696	0.032159975	-0.07170374	-0.032159975
Atg7-R-V	0.122616273	0.024804158	-0.024804158	-0.056019078
PMS2-R-V	0.114927118	0.032346042	-0.032346042	-0.052253809
AR-R-V	0.056053674	0.053866783	-0.053866783	-0.072688073
Stat5a-R-V	0.030293808	0.088416355	-0.030293808	-0.100018254
DDR1-R-V	0.091466251	0.036403385	-0.036403385	-0.094193457
LRP6_pS1490-R-V	0.12502392	0.036539732	-0.06218139	-0.036539732
HMHA1-R-V	0.037250413	0.037297754	-0.037250413	-0.160792981
PHLPP-R-V	0.105984675	0.048841223	-0.071709337	-0.048841223
Cyclin-E1-R-V	0.044309012	0.051913982	-0.044309012	-0.145928725
IGFBP3-M-V	0.109283307	0.040816967	-0.040816967	-0.095791505
SOD1-M-V	0.073351325	0.062591151	-0.062591151	-0.088529324
TFRC-R-V	0.087029329	0.013654013	-0.013654013	-0.172784718
PAI-1-M-V	0.035380712	0.028950251	-0.028950251	-0.198315724
VEGFR-2-R-V	0.039821849	0.170585649	-0.039821849	-0.041840653
ATP5H-R-V	0.028394029	0.097108357	-0.14271674	-0.028394029
Lasu1-R-V	0.056796759	0.139979162	-0.056796759	-0.059761391
Porin-M-V	0.133458227	0.011667867	-0.011667867	-0.156900324
PRAS40_pT246-R-V	0.058167178	0.121378529	-0.080317801	-0.058167178
c-Kit-R-V	0.043538513	0.063686812	-0.170791469	-0.043538513
Src-M-V	0.077301715	0.036336828	-0.036336828	-0.177748042
EVI1-R-V	0.108738545	0.058710498	-0.058710498	-0.102305388
HSP60-R-V	0.054168739	0.087055415	-0.1332284	-0.054168739
BRD4-R-V	0.06884634	0.036960008	-0.036960008	-0.197364452
Myosin-IIa_pS1943-R-V	0.054421702	0.065491097	-0.054421702	-0.179615171
PKA-a-R-V	0.028242024	0.076354486	-0.028242024	-0.222013873
Calnexin-R-V	0.196119604	0.0474903	-0.0474903	-0.114905823
Notch1-R-V	0.040577803	0.230737332	-0.115370847	-0.040577803
Fibronectin-R-V	0.131333804	0.097122654	-0.102928135	-0.097122654
TRAP1-M-V	0.187864878	0.079287725	-0.079287725	-0.089622733
Vinculin-M-V	0.006123986	0.019945633	-0.006123986	-0.404054131
Histone-H3_pS10-R-V	0.147490803	0.051718279	-0.187398103	-0.051718279
SCD-M-V	0.081460775	0.088504812	-0.081460775	-0.188786284
VASP-R-V	0.182425612	0.063440714	-0.131291385	-0.063440714
Chk1_pS296-R-V	0.29253444	0.049548774	-0.049548774	-0.053622676
Cox-IV-R-V	0.106393639	0.049661256	-0.049661256	-0.247512703
Akt2-R-V	0.119291995	0.103053625	-0.103053625	-0.178153397
MIG6-M-V	0.10506002	0.123249508	-0.171125187	-0.10506002
PKCa-R-V	0.120789574	0.130504363	-0.120789574	-0.160685022
Complex-II-Subunit-M-V	0.103652003	0.008144003	-0.008144003	-0.432216859
Chk2-M-V	0.120347695	0.13593765	-0.120347695	-0.186077643
Mitofusin-1-R-V	0.170875657	0.135362178	-0.135362178	-0.141966108
PKC-a-b-II_pT638_T641-R-V	0.182813559	0.105589195	-0.189972212	-0.105589195
HES1-R-V	0.167943733	0.132703982	-0.132703982	-0.189324797
p27-Kip1-R-V	0.151967892	0.164434318	-0.164021541	-0.151967892
RPA32-R-V	0.188208327	0.141881271	-0.163871361	-0.141881271
PARP-R-V	0.115846491	0.224907062	-0.189568884	-0.115846491
S6_pS240_S244-R-V	0.112946194	0.284451386	-0.140367715	-0.112946194
Mitofusin-2-R-V	0.130154605	0.195327638	-0.130154605	-0.203353179
Lck-R-V	0.133479834	0.114216651	-0.316014661	-0.114216651
DNMT1-R-V	0.162518715	0.165294821	-0.162518715	-0.192086902
Gys-R-V	0.134757921	0.146234282	-0.134757921	-0.267976501
Cyclin-B1-R-V	0.174958714	0.187453922	-0.174958714	-0.195637885
CD171-M-V	0.18616333	0.08289695	-0.08289695	-0.390819807
FASN-R-V	0.185447523	0.19487722	-0.188625808	-0.185447523
Cyclophilin-F-M-V	0.135503959	0.036853691	-0.036853691	-0.556145893
Aurora-B-R-V	0.194149146	0.179082132	-0.179082132	-0.235633032
FOXM1-R-V	0.191366284	0.219317727	-0.191366284	-0.235412759
cdc25C-R-V	0.191722771	0.24104656	-0.191722771	-0.216017815
Cyclin-D3-M-V	0.164744101	0.244612644	-0.273503295	-0.164744101
Lyn-R-V	0.200897056	0.216731456	-0.235459299	-0.200897056
TUFM-R-V	0.380352002	0.146567019	-0.180840037	-0.146567019
S6_pS235_S236-R-V	0.175955903	0.187883347	-0.175955903	-0.355274477
S6-M-V	0.210846406	0.316477675	-0.210846406	-0.236452187
IGFBP2-R-V	0.305044208	0.242286131	-0.2468797	-0.242286131
eEF2K-R-V	0.200901061	0.315248555	-0.330510796	-0.200901061
BAP1-M-V	0.233411704	0.341139153	-0.250792241	-0.233411704
EGFR-R-V	0.224951398	0.287425347	-0.334997744	-0.224951398
NDRG1_pT346-R-V	0.276749161	0.29362994	-0.376518599	-0.276749161
Raptor-R-V	0.284100219	0.344479871	-0.284100219	-0.315535401
Hexokinase-II-R-V	0.228908509	0.295086814	-0.228908509	-0.479469542
PDGFR-b-R-V	0.325547622	0.27573558	-0.27573558	-0.361331893
Rb_pS807_S811-R-V	0.336919229	0.434272517	-0.336919229	-0.381825999
Cdc6-R-V	0.463979865	0.328150555	-0.328150555	-0.449508046
ACC_pS79-R-V	0.403435374	0.572224294	-0.63293673	-0.403435374
CDT1-R-V	0.833645119	0.562568731	-0.574670978	-0.562568731
