## Supplementary Table S5 for "Actinomycin D and bortezomib disrupt protein homeostasis in Wilms tumor"

### Sheet: WiT49- actD & BTZ
actD (nM)	BTZ (nM)	Loewe_synergy	Loewe_ci
0.16	0.411523	4.02685	Inf
0.16	1.23457	-5.25983	Inf
0.16	3.7037	13.1691	Inf
0.16	11.1111	24.5689	1.22079e-08
0.8	0.411523	12.0369	0.646117
0.8	1.23457	26.5257	0.188647
0.8	3.7037	17.7864	0.330309
0.8	11.1111	8.23366	0.463912
4	0.411523	0.79102	4.44044
4	1.23457	6.59931	1.24754
4	3.7037	17.8929	0.121933
4	11.1111	-0.566823	1.81905
20	0.411523	-7.45966	Inf
20	1.23457	4.96447	2.54511
20	3.7037	5.55593	1.89075
20	11.1111	-3.5392	13.7498

### Sheet: 1794- actD & BTZ
actD(nM)	BTZ(nM)	Loewe_synergy	Loewe_ci
0.16	0.411523	15.8247	Inf
0.16	1.23457	5.85361	0.716149
0.16	3.7037	-5.33085	1.4509
0.16	11.1111	-1.24444	1.02076
0.8	0.411523	22.9172	0.409195
0.8	1.23457	-1.39685	1.08881
0.8	3.7037	-4.50734	1.20163
0.8	11.1111	-0.896658	1.01284
4	0.411523	1.79478	0.959494
4	1.23457	-5.03862	1.23134
4	3.7037	-7.04142	1.31286
4	11.1111	5.34092	0.725834
20	0.411523	2.98387	0.667564
20	1.23457	2.42555	0.707621
20	3.7037	2.62132	0.68305
20	11.1111	6.85629	0.104868
100	0.411523	-0.126938	1.01838
100	1.23457	-0.0706785	0.867496
100	3.7037	-0.681955	1.2637
100	11.1111	0.458004	0.621576

### Sheet: WIT49- actD & RAPA
actD (nM)	RAPA (nM)	Loewe_synergy	Loewe_ci
0.16	1.52588	5.11581	0.756196
0.16	4.57247	12.5755	0.525699
0.16	13.7174	23.1325	0.357912
0.16	20	9.29484	0.596395
0.8	1.52588	2.48185	0.913875
0.8	4.57247	5.12291	0.827368
0.8	13.7174	7.88424	0.720479
0.8	20	8.10427	0.711681
4	1.52588	1.96411	0.791827
4	4.57247	3.12339	0.643983
4	13.7174	5.15258	0.408428
4	20	5.3571	0.298358
20	1.52588	-1.38465	1.95527
20	4.57247	1.35207	0.632058
20	13.7174	4.33334	0
20	20	-0.301335	1.29757

### Sheet: 17.94- actD & RAPA
ActD (nM)	RAPA (nM)	Loewe_synergy	Loewe_ci
0.16	1.52416	-20.5469	Inf
0.16	4	12.9561	0.107398
0.16	4.57247	-14.6984	758.27
0.16	13.7174	-11.0043	1404.12
0.16	20	22.9635	0.0399101
0.8	1.52416	-10.0505	60.6584
0.8	4	20.9126	0.24252
0.8	4.57247	-0.448277	1.29646
0.8	13.7174	-3.98883	7.15326
0.8	20	14.6285	0.270931
4	1.52416	7.94865	0.703673
4	4	10.4021	0.621691
4	4.57247	10.8355	0.606976
4	13.7174	12.0955	0.569792
4	20	13.0916	0.540697
20	1.52416	0.446875	0.97635
20	4	8.42882	0.146639
20	4.57247	2.75176	0.734994
20	13.7174	4.54048	0.544165
20	20	7.82702	0.0885447
