## Supplementary Table S7 for "Actinomycin D and bortezomib disrupt protein homeostasis in Wilms tumor"

### Sheet: Sheet1
Oligonucleotides	Sequence (5'->3')	Source	Indentifier
18s rRNA Forward Primer	GTAACCCGTTGAACCCCATT	This Paper	N/A
18s rRNA Reverse Primer	CCATCCAATCGGTAGTAGCG	This Paper	N/A
45s pre-rRNA Forward Primer	ACCCACCCTCGGTGAGA	This Paper	N/A
45s pre-rRNA Reverse Primer	CAAGGCACGCCTCTCAGAT	This Paper	N/A
GAPDH Forward Primer	CGGAGTCAACGGATTTGGT	This Paper	N/A
GAPDH Reverse Primer	ACCAGAGTTAAAAGCAGCCC	This Paper	N/A
RNA spike-in	AUGUAACACGGAGUCGACCCGCAACGCGA	Han et al.27	https://doi.org/10.1073/pnas.1208138109
RNA Low-RNA-ribo marker	AUGUUAGGGAUAACAGGGUAAUGCGA/3Phos/	McGlincy et al.25	https://doi.org:10.1016/j.ymeth.2017.05.028
RNA High-RNA-ribo marker	AUGUACACUAGGGAUAACAGGGUAAUCAACGCGA/3Phos/	McGlincy et al.25	https://doi.org:10.1016/j.ymeth.2017.05.028
P5_0nt_stagger	AATGATACGGCGACCACCGAGATCTACACTCTTTCCCTACACGACGCTCTTCCGATCTTTGTGGAAAGGACGAAACACCG	McGlincy et al.25	https://doi.org:10.1016/j.ymeth.2017.05.028
P5_1nt_stagger	AATGATACGGCGACCACCGAGATCTACACTCTTTCCCTACACGACGCTCTTCCGATCTCTTGTGGAAAGGACGAAACACCG	McGlincy et al.25	https://doi.org:10.1016/j.ymeth.2017.05.028
P5_2nt_stagger	AATGATACGGCGACCACCGAGATCTACACTCTTTCCCTACACGACGCTCTTCCGATCTGCTTGTGGAAAGGACGAAACACCG	McGlincy et al.25	https://doi.org:10.1016/j.ymeth.2017.05.028
P5_3nt_stagger	AATGATACGGCGACCACCGAGATCTACACTCTTTCCCTACACGACGCTCTTCCGATCTAGCTTGTGGAAAGGACGAAACACCG	McGlincy et al.25	https://doi.org:10.1016/j.ymeth.2017.05.028
P5_4nt_stagger	AATGATACGGCGACCACCGAGATCTACACTCTTTCCCTACACGACGCTCTTCCGATCTCAACTTGTGGAAAGGACGAAACACCG	McGlincy et al.25	https://doi.org:10.1016/j.ymeth.2017.05.028
P5_6nt_stagger	AATGATACGGCGACCACCGAGATCTACACTCTTTCCCTACACGACGCTCTTCCGATCTTGCACCTTGTGGAAAGGACGAAACACCG	McGlincy et al.25	https://doi.org:10.1016/j.ymeth.2017.05.028
P5_7nt_stagger	AATGATACGGCGACCACCGAGATCTACACTCTTTCCCTACACGACGCTCTTCCGATCTACGCAACTTGTGGAAAGGACGAAACACCG	McGlincy et al.25	https://doi.org:10.1016/j.ymeth.2017.05.028
P5_8nt_stagger	AATGATACGGCGACCACCGAGATCTACACTCTTTCCCTACACGACGCTCTTCCGATCTGAAGACCCTTGTGGAAAGGACGAAACACCG	McGlincy et al.25	https://doi.org:10.1016/j.ymeth.2017.05.028
P7_a01_lentiCRISPRv2	CAAGCAGAAGACGGCATACGAGATCGGTTCAAGTGACTGGAGTTCAGACGTGTGCTCTTCCGATCTCCAATTCCCACTCCTTTCAAGACCT	McGlincy et al.25	https://doi.org:10.1016/j.ymeth.2017.05.028
P7_a02_lentiCRISPRv2	CAAGCAGAAGACGGCATACGAGATGCTGGATTGTGACTGGAGTTCAGACTGTGCTCTTCCGATCTCCAATTCCCACTCCTTTCAAGACCT	McGlincy et al.25	https://doi.org:10.1016/j.ymeth.2017.05.028
P7_a03_lentiCRISPRv2	CAAGCAGAAGACGGCATACGAGATTAACTCGGGTGACTGGAGTTCAGACGTGTGCTCTT CCGATCTCCAATTCCCACTCCTTTCAAGACCT	McGlincy et al.25	https://doi.org:10.1016/j.ymeth.2017.05.028
P7_a04_lentiCRISPRv2	CAAGCAGAAGACGGCATACGAGATTAACAGTTGTGACTGGAGTTCAGACGTGTGCTCTT CCGATCTCCAATTCCCACTCCTTTCAAGACCT	McGlincy et al.25	https://doi.org:10.1016/j.ymeth.2017.05.028
P7_a05_lentiCRISPRv2	CAAGCAGAAGACGGCATACGAGATATACTCAAGTGACTGGAGTTCAGACGTGTGCTCTT CCGATCTCCAATTCCCACTCCTTTCAAGACCT	McGlincy et al.25	https://doi.org:10.1016/j.ymeth.2017.05.028
